# The chromosome-scale genome assembly of the yellowtail clownfish *Amphiprion clarkii* provides insights into melanic pigmentation of anemonefish

**DOI:** 10.1101/2022.07.21.500941

**Authors:** Billy Moore, Marcela Herrera, Emma Gairin, Chengze Li, Saori Miura, Jeffrey Jolly, Manon Mercader, Michael Izumiyama, Erina Kawai, Timothy Ravasi, Vincent Laudet, Taewoo Ryu

## Abstract

Anemonefish are an emerging group of model organisms for studying genetic, ecological, evolutionary, and developmental traits of coral reef fish. The yellowtail clownfish *Amphiprion clarkii* possesses species-specific characteristics such as inter-species co-habitation, high intra-species color variation, no anemone specificity, and a broad geographic distribution, that can increase our understanding of anemonefish evolutionary history, behavioral strategies, fish-anemone symbiosis, and color pattern evolution. Despite its position as an emerging model species, the genome of *A. clarkii* is yet to be published. Using PacBio long-read sequencing and Hi-C chromatin capture technology, we generated a high-quality chromosome-scale genome assembly initially comprised of 1,840 contigs with an N50 of 1,203,211 bp. These contigs were successfully anchored into 24 chromosomes of 843,582,782 bp and annotated with 25,050 protein-coding genes encompassing 97.0 % of conserved actinopterygian genes, making the quality and completeness of this genome the highest amongst all published anemonefish genomes to date. Transcriptomic analysis identified tissue-specific gene expression patterns, with the brain and optic lobe having the largest number of expressed genes. Further analyses revealed higher copy numbers of *erbb3b* (a gene involved in melanophore development) in *A. clarkii* compared to other anemonefish, thus suggesting a possible link between *erbb3b* and the natural melanism polymorphism observed in *A. clarkii*. The publication of this high-quality genome, along with *A. clarkii*’s many unique traits, position this species as an ideal model organism for addressing scientific questions across a range of disciplines.
