## Supplementary Tables for "The chromosome-scale genome assembly of the yellowtail clownfish *Amphiprion clarkii* provides insights into melanic pigmentation of anemonefish"

### Sheet: TableS1
Table S1. Date of collection, sampling location, depth, and anemone host species associated to the Amphiprion clarkii juveniles used in qPCR assays to measure erbb3b expression.
Fish_ID	Color	Date of collecition (YYYY/MM/DD)	Location	GPS coordinates	Depth (m)	Anemone host
Ac_J1	orange	2021-08-12	Hentona, Okinawa	26.7527 N, 128.1745 E	5.5	Heteractis crispa
Ac_J2	orange	2021-08-12	Hentona, Okinawa	26.7527 N, 128.1745 E	5.5	Heteractis crispa
Ac_J3	orange	2021-08-12	Hentona, Okinawa	26.7527 N, 128.1745 E	6	Heteractis aurora
Ac_J5	black	2021-08-26	Hentona, Okinawa	26.7527 N, 128.1745 E	10.6	Stichodactyla mertensii
Ac_J6	black	2021-08-26	Hentona, Okinawa	26.7527 N, 128.1745 E	6.3	Stichodactyla mertensii
Ac_J8	orange	2022-04-05	Seragaki, Okinawa	26.5072 N, 127.8811 E	4.8	Heteractis crispa
Ac_J9	orange	2022-04-05	Seragaki, Okinawa	26.5072 N, 127.8811 E	5.3	Heteractis crispa
Ac_J11	black	2022-06-20	Seragaki, Okinawa	26.5072 N, 127.8811 E	6.1	Stichodactyla mertensii
Ac_J14	black	2022-06-26	Tancha, Okinawa	26.4742 N, 127.8257 E	5	Stichodactyla mertensii
Ac_J15	black	2022-06-26	Tancha, Okinawa	26.4742 N, 127.8257 E	5	Stichodactyla mertensii

### Sheet: TableS2
Table S2. List of pigmentation genes collected from Lorin et al., (2018) and Salis et al., (2021) analyzed in this study.
Functional category	Gene symbol	Gene name
Melanogenesis	adam17a	Disintegrin and metalloproteinase domain-containing protein 17-like
Melanogenesis	adam17b	Disintegrin and metalloproteinase domain-containing protein 17-like
Melanogenesis	adamts20	A disintegrin and metalloproteinase with thrombospondin motifs 20-like
Melanogenesis	adrb2	Beta-2 adrenergic receptor-like
Melanogenesis	agrp2	Agouti-related protein-like
Iridophores	alk	ALK receptor tyrosine kinase
Melanogenesis	ankrd27 (varp)	Ankyrin repeat domain 27
Melanogenesis	ap1g1	Adaptor related protein complex 1 subunit gamma 1
Melanogenesis	ap1m1	Adaptor related protein complex 1 subunit mu 1
Melanogenesis	ap3b1	Adaptor related protein complex 3 subunit beta 1
Melanogenesis	ap3d1	Adaptor related protein complex 3 subunit delta 1
Melanogenesis	apc	APC regulator of WNT signaling pathway
Iridophores	apod1a	Apolipoprotein d
Melanogenesis	arcn1	Archain 1
Melanogenesis	asip1	Agouti signaling protein 1
Melanogenesis	atp6v0b	ATPase H+ transporting V0 subunit b
Melanogenesis	atrn	Attractin
Melanogenesis	bcl2	BCL2 apoptosis regulator
Melanogenesis	bcl2l11(bim)	BCL2 like 11
Melanogenesis	bloc1s1	Biogenesis of lysosomal organelles complex 1 subunit 1
Melanogenesis	bloc1s2	Biogenesis of lysosomal organelles complex 1 subunit 2
Melanogenesis	bloc1s3	Biogenesis of lysosomal organelles complex 1 subunit 3
Melanogenesis	bloc1s4 (cno)	Biogenesis of lysosomal organelles complex 1 subunit 4
Melanogenesis	bloc1s5	Biogenesis of lysosomal organelles complex 1 subunit 5
Melanogenesis	bloc1s6	Biogenesis of lysosomal organelles complex 1 subunit 6
Melanogenesis	bnc2	Basonuclin 2
Melanogenesis	brsk2	Serine/threonine-protein kinase BRSK2
Melanogenesis	c10orf11 (oca7)	Leucine rich melanocyte differentiation associated (also known as lrmda)
Melanogenesis	c12orf10 (myg1)	Chromosome 12 open reading frame 10 pseudogene
Melanogenesis	cd63	CD63 molecule
Melanogenesis	cdh2 (ncad)	Cadherin2
Iridophores	chm	CHM Rab escort protein
Melanogenesis	cited1 (msg)	Cbp/p300-interacting transactivator 1-like
Melanogenesis	clcn7	Chloride channel 7
Melanogenesis	corin	Corin, serine peptidase
Melanogenesis	creb1	Cyclic AMP-responsive element-binding protein 1-like
Melanogenesis	crh	Corticotropin releasing hormone
Iridophores, Xanthophores, Melanogenesis	csf1ra	Colony stimulating factor 1 receptor a
Melanogenesis	ctns	Cystinosin, lysosomal cystine transporter
Melanogenesis	dct (tyrp2)	Dopachrome tautomerase
Melanogenesis	dctn1	Dynactin subunit 1
Melanogenesis	dctn2	Dynactin subunit 2
Melanogenesis	dock7	Dedicator of cytokinesis 7
Melanogenesis	drd2a	Dopamine receptor D2a
Melanogenesis	dtnbp1	Dystrobrevin binding protein 1
Melanogenesis	ece1	Endothelin converting enzyme 1
Iridophores	ece2b	Endotheline converting enzyme
Melanogenesis	eda	Ectodysplasin A
Melanogenesis	edar	Ectodysplasin A receptor
Melanogenesis	edn3	Endothelin 3
Iridophores, Melanogenesis	ednrb1a (rse)	Endotheline receptor beta a
Melanogenesis	ednrb2	Endothelin receptor type B-like
Melanogenesis	egfr	Epidermal growth factor receptor
Melanogenesis	en1	Engrailed homeobox 1
Melanogenesis	erbb3	Receptor tyrosine protein kinase ERbB3 like
Iridophores	fbxw4 (dac, hag)	F-box and WD repeat domain containing 4
Melanogenesis	fgfr2	Fibroblast growth factor receptor 2
Iridophores	fhl2a	Four and a half LIM domains 2
Iridophores	fhl2b	Four and a half LIM domains protein 2-like
Melanogenesis	fig4	FIG4 phosphoinositide 5-phosphatase
Iridophores, Melanogenesis	foxd3	Forkhead box D3
Melanogenesis	frem2	FRAS1 related extracellular matrix 2
Melanogenesis	fzd4	Frizzled class receptor 4
Iridophores, Xanthophores	gart	codes for phosphoribosylglycinamide formyltransferase, phosphoribosylglycinamide synthetase, phosphoribosylaminoimidazole synthetase
Melanogenesis	gata3	GATA binding protein 3
Iridophores	gbx2	Gastrulation brain homeobox 2
Xanthophores	gch1	GTP cyclohydrolase 1
Melanogenesis	gch2	GTP cyclohydrolase 2
Xanthophores	gchfr	GTP cyclohydrolase I feedback regulator
Melanogenesis	gfpt1	Glutamine--fructose-6-phosphate aminotransferase
Xanthophores	ghr	Growth hormone receptor
Melanogenesis	gja5 (cx41.8)	Gap junction protein, alpha 5a
Melanogenesis	gli3	GLI family zinc finger 3
Iridophores	gmps	Guanine monophosphate synthase
Melanogenesis	gna11	Guanine nucleotide-binding protein G(q) subunit alpha
Melanogenesis	gnaq	Guanine nucleotide binding protein (G protein), q polypeptide
Melanogenesis	gpc3	Glypican 3
Iridophores	gpnmb	Glycoprotein nmb
Melanogenesis	gpr143	G protein-coupled receptor 143
Melanogenesis	gpr161	G protein-coupled receptor 161
Melanogenesis	hdac1	Probable histone deacetylase 1-B
Melanogenesis	hps1	HPS1 biogenesis of lysosomal organelles complex 3 subunit 1
Melanogenesis	hps3	HPS3 biogenesis of lysosomal organelles complex 2 subunit 1
Melanogenesis	hps4	HPS4 biogenesis of lysosomal organelles complex 3 subunit 2
Melanogenesis	hps5	HPS5 biogenesis of lysosomal organelles complex 2 subunit 2
Melanogenesis	hps6	HPS6 biogenesis of lysosomal organelles complex 2 subunit 3
Melanogenesis	hsd3b1	Hydroxy-delta-5-steroid dehydrogenase, 3 beta- and steroid delta-isomerase 1
Melanogenesis	igsf11	Immunoglobulin superfamily member 11
Melanogenesis	ikbkg	Inhibitor of nuclear factor kappa B kinase regulatory subunit gamma
Iridophores, Melanogenesis	impdh1b	Inosine-5,-monophosphate dehydrogenase 1a
Melanogenesis	ippk	Inositol-pentakisphosphate 2-kinase
Melanogenesis	irf4	Interferon regulatory factor 4
Melanogenesis	itgb1	Integrin subunit beta 1
Melanogenesis	kcnj13 (kir7.1)	Potassium voltage-gated channel subfamily J member 13
Melanogenesis	kif13a	Kinesin family member 13A
Melanogenesis	kit	KIT proto-oncogene receptor tyrosine kinase
Melanogenesis	kitlg	KIT ligand
Melanogenesis	krt2a	Keratin 2
Melanogenesis	lef1	Lymphoid enhancer-binding factor 1
Xanthophores	leo1	LEO1 homolog, Paf1/RNA polymerase II complex component
Melanogenesis	lmx1a	LIM homeobox transcription factor 1 alpha
Iridophores	ltk	Leukocyte receptor tyrosine kinase
Melanogenesis	lyst	Lysosomal trafficking regulator
Melanogenesis	map2k1	Mitogen-activated protein kinase kinase 1
Melanogenesis	mbtps1	Membrane bound transcription factor peptidase, site 1
Melanogenesis	mc1r	Melanocortin 1 receptor
Melanogenesis	mcoln3	Mucolipin TRP cation channel 3
Iridophores	med12 (trap230)	Mediator complex subunit 12
Melanogenesis	mef2c	Myocyte enhancer factor 2C
Melanogenesis	mgrn1	Mahogunin ring finger 1
Melanogenesis	mib1	MIB E3 ubiquitin protein ligase 1
Melanogenesis	mib2	MIB E3 ubiquitin protein ligase 2
Melanogenesis	mitf	Melanocyte inducing transcription factor
Melanogenesis	mitfa	Microphthalmia-associated transcription factor- like
Melanogenesis	mlph	Melanophilin-like
Iridophores	mpv17	Mitochondrial protein MPV17
Melanogenesis	mreg	Melanoregulin like
Melanogenesis	mtrex	Mtr4 exosome RNA helicase
Melanogenesis	myc	MYC proto-oncogene, bHLH transcription factor
Xanthophores	mycbp2	MYC binding protein 2
Melanogenesis	myo5a	Myosin VA
Melanogenesis	myo7a	Myosin VIIA
Melanogenesis	nf1	Neurofibromin 1
Melanogenesis	nrarp	NOTCH regulated ankyrin repeat protein
Melanogenesis	nrg1	Pro-neuregulin-1, membrane-bound isoform-like
Melanogenesis	nsf1	Beta-soluble NSF attachment protein-like
Iridophores, Melanogenesis	oca2	Oculocutaneous albinism 2
Melanogenesis	oprm1	Delta-type opioid receptor-like
Melanogenesis	ostm1	Osteoclastogenesis associated transmembrane protein 1
Melanogenesis	ovol1	Ovo-like zinc finger 1a
Melanogenesis	pah	Phenylalanine hydroxylase
Iridophores, Xanthophores	paics	Phosphoribosylaminoimidazole carboxylase, phosphoribosylaminoimidazole succinocarboxamide synthetase
Xanthophores	pax3	Paired box 3
Xanthophores	pax7	Paired box 7
Xanthophores	pcbd1	Pterin-4 alpha-carbinolamine dehydratase/dimerization cofactor of hepatocyte nuclear factor 1 alpha
Xanthophores	pcbd2	Pterin-4-alpha-carbinolamine dehydratase 2-like
Melanogenesis	pmela	PMELa
Melanogenesis	pmelb	Melanocyte protein PMEL-like
Iridophores	pnp4	Purine nucleoside phosphorylase 4a
Melanogenesis	pomcaa	Pro-opiomelanocortin like
Melanogenesis	pomcab	Pro-opiomelanocortin like
Melanogenesis	pomcb	Pro-opiomelanocortin like
Iridophores	prkaca	cAMP-dependent protein kinase catalytic subunit alpha-like
Melanogenesis	psen1	Presenilin-1-like
Xanthophores	pts	6-pyruvoyl tetrahydrobiopterin synthase-like
Xanthophores	qdpr	Quinoid dihydropteridine reductase
Melanogenesis	rab11a	Ras-related protein Rab-11A
Melanogenesis	rab11b	Ras-related protein Rab-11B-like
Melanogenesis	rab17	Ras-related protein Rab-17-like
Melanogenesis	rab1a	Ras-related protein Rab-1A-like
Melanogenesis	rab27a	RAB27A, member RAS oncogene family
Melanogenesis	rab32	Ras-related protein Rab-32-like
Melanogenesis	rab38	RAB38, member RAS oncogene family
Melanogenesis	rab3ip	Rab-3A-interacting protein-like
Melanogenesis	rab8a	Ras-related protein Rab-8A-like
Melanogenesis	rabggta	Rab geranylgeranyltransferase subunit alpha
Melanogenesis	recql4	RecQ like helicase 4
Melanogenesis	ric8b (synbl)	Synembryn-B-like
Melanogenesis	rnf41 (nrdp1)	Ring finger protein 41 (also known as nrdp1)
Iridophores	saiyan	uncharacterized LOC111579411
Melanogenesis	scarb2	Lysosome membrane protein 2-like
Melanogenesis	scg2	Secretogranin II
Melanogenesis	sdcbp	Syntenin-1-like
Melanogenesis	sf3b1	Splicing factor 3b subunit 1
Melanogenesis	sfxn1	Sideroflexin 1
Melanogenesis	shroom2	Shroom family member 2
Melanogenesis	slc24a2	Solute carrier family 24 member 2
Melanogenesis	slc24a4	Solute carrier family 24 member 4
Melanogenesis	slc24a5	Solute carrier family 24 member 5
Xanthophores	slc2a11b	Solute carrier family 2, facilitated glucose transporter member 11-like
Xanthophores	slc2a15a	Solute carrier family 2, facilitated glucose transporter member15-like
Xanthophores	slc2a15b	Solute carrier family 2, facilitated glucose transporter member15-like
Melanogenesis	slc45a2 (matp)	Solute carrier family 45 member 2
Melanogenesis	slc7a11	Solute carrier family 7 member 11
Melanogenesis	snai2	Snail family transcriptional repressor 2
Melanogenesis	snapin	SNAP associated protein
Iridophores, Xanthophores, Melanogenesis	sox10	SRY-box 10
Melanogenesis	sox18	Transcription factor Sox-18B-like
Melanogenesis	sox2	SRY-box transcription factor 2
Xanthophores	sox5	SRY box5
Iridophores, Melanogenesis	sox9	SRY-box 9
Xanthophores	spr	Sepiapterin reductase
Iridophores	tfap2a	Transcription factor AP-2 alpha
Melanogenesis	tfap2e	Transcription factor AP-2 epsilon
Melanogenesis	th	Tyrosine hydroxylase
Melanogenesis	tmem33	Transmembrane protein 33
Melanogenesis	tpcn2	Two pore segment channel 2
Melanogenesis	trappc6a	Trafficking protein particle complex subunit 6A
Iridophores	trim33	Tripartite motif containing 33
Melanogenesis	trpm1	Transient receptor potential cation channel subfamily M member 1-like
Melanogenesis	trpm7	Transient receptor potential cation channel subfamily M member 7
Melanogenesis	tspan10	Tetraspanin 10
Melanogenesis	txndc5	Thioredoxin domain containing 5
Melanogenesis	tyr	Tyrosinase
Melanogenesis	tyrp1	Tyrosinase related protein
Melanogenesis	ugt1a8	UDP glucuronosyltransferase family 1 member A8
Melanogenesis	usp13	Ubiquitin specific peptidase 13
Melanogenesis	vat1	Vesicle amine transport 1
Melanogenesis	vps11	Vacuolar protein sorting-associated protein 11
Melanogenesis	vps18	VPS18 core subunit of CORVET and HOPS complexes
Melanogenesis	vps33a	VPS33A, CORVET/HOPS core subunit
Melanogenesis	vps39	VPS39, HOPS complex subunit
Melanogenesis	wnt1	Wnt family member 1
Melanogenesis	wnt3a	Wingless-type MMTV integration site family, member 3A
Xanthophores	xdh	Xanthine dehydrogenase
Melanogenesis	zeb2a	Zinc finger E-box-binding homeobox 2-like
Melanogenesis	zeb2b	Zinc finger E-box-binding homeobox 2-like
Melanogenesis	zic2a	Zic family member 2

### Sheet: TableS3
Table S3. Primer sequences used for qPCR assays on the three erbb3b genes in Amphiprion clarkii.
Gene	Forward primer (5' to 3')	Reverse primer (3' to 5')	Amplicon size (bp)
erbb3b gene1	GGAAATCACAGGATACCTCG	GACTTCAGAGATTCGCTCCC	153
erbb3b gene2	TCAGACCTGGAGTATAACCA	CGGCTGAACTCATTGAGGCC	169
erbb3b gene3	ATCAACCGTGGCTGGATACC	ACAGTGCGGGCAGAGTTTAG	99

### Sheet: TableS4
Table S4. Genome, Hi-C, and transcriptome sequencing information for the two Amphiprion clarkii individuals sampled.
Data type	Sequencer	Fish ID	Sex	Tissue	Number of reads	Average read length (bp)	Size of dataset (bp)	BioSample ID
Genome	PacBio Sequel II	1	Female	Liver	19675845	13144	258613480368
Genome	Illumina NovaSeq6000	1	Female	Liver	935596486	151	141275069386
Genome (Hi-C)	Illumina NovaSeq6000	2	Male	Liver	228099434	151	34214915100
Transcriptome	Illumina NovaSeq6000	2	Male	Rest of Brain	82500234	151	12457535334
Transcriptome	Illumina NovaSeq6000	2	Male	Optic lobe	66113898	151	9983198598
Transcriptome	Illumina NovaSeq6000	2	Male	Cerebrum	66994858	151	10116223558
Transcriptome	Illumina NovaSeq6000	2	Male	Muscle	79954354	151	12073107454
Transcriptome	Illumina NovaSeq6000	2	Male	Liver	78288740	151	11821599740
Transcriptome	Illumina NovaSeq6000	2	Male	Gall bladder	51710218	151	7808242918
Transcriptome	Illumina NovaSeq6000	2	Male	Heart	71548396	151	10803807796
Transcriptome	Illumina NovaSeq6000	2	Male	Gut	54741732	151	8266001532
Transcriptome	Illumina NovaSeq6000	2	Male	Intestine	86265134	151	13026035234
Transcriptome	Illumina NovaSeq6000	2	Male	Fin	71442646	151	10787839546
Transcriptome	Illumina NovaSeq6000	2	Male	Gill	57138682	151	8627940982
Transcriptome	Illumina NovaSeq6000	2	Male	Eye	64875106	151	9796141006
Transcriptome	Illumina NovaSeq6000	2	Male	Spine	58337946	151	8809029846

### Sheet: TableS5
Table S5. Summary of orthogroups identified by OrthoFinder.
Number of species 13	13
Number of genes	358242
Number of genes in orthogroups	347120
Number of unassigned genes	11122
Percentage of genes in orthogroups	96.9
Percentage of unassigned genes	3.1
Number of orthogroups	29855
Number of species-specific orthogroups	306
Number of genes in species-specific orthogroups	1213
Percentage of genes in species-specific orthogroups	0.3
Mean orthogroup size	11.6
Median orthogroup size	13
G50 (assigned genes)	13
G50 (all genes)	13
O50 (assigned genes)	10641
O50 (all genes)	11068
Number of orthogroups with all species present	15771
Number of single-copy orthogroups	12600

### Sheet: TableS6
Table S5. Top 10 orthogroups with highest number of genes in Amphiprion clarkii compared to the other anemonefish species.
Orthogroup	A. clarkii	A. akallopisos	A. bicinctus	A. frenatus	A. melanopus	A. nigripes	A. ocellaris	A. percula	A. perideraion	A. polymnus	A. sebae	P. biaculeatus	Annotation
OG0000085	6	5	5	5	5	5	5	5	5	5	5	5	Guanine nucleotide-binding protein (melanogenesis)
OG0000106	5	5	4	4	4	4	5	4	5	5	5	5	Ras-related protein Rab-11a/b (melanogenesis)
OG0000133	4	4	4	4	4	4	4	4	4	4	4	4	cAMP-dependent protein kinase catalytic (iridophores)
OG0000186	4	4	3	3	4	3	3	3	4	3	3	3	Adaptor related protein complex 1 (melanogenesis)
OG0000508	4	2	2	2	2	2	2	2	2	2	2	2	Keratin 2 (melanogenesis)
OG0000153	3	4	4	4	4	4	3	3	4	4	4	4	Histone deacetylase 1B (melanogenesis)
OG0000203	3	3	3	3	3	3	4	4	3	3	3	3	Paired box genes 3/7 (xanthophores)
OG0000450	3	2	2	2	2	2	2	3	2	2	2	2	Ras-related protein Rab-8A-like (melanogenesis)
OG0001853	3	1	1	1	1	1	2	1	1	1	1	1	Receptor tyrosine protein kinase (melanogenesis)
OG0000442	2	2	3	1	2	2	2	2	2	3	3	2	Myosin VIIA (melanogenesis)

### Sheet: TableS7
Table S8. Top match for the BLAST search performed of each A. clarkii erbb3b gene against the genomes of all other anemonefish species.
Species	Query of source	Subject of target	Percentage of identical matches	Alignment length	Number of mismatches	Number of gap openings	Start of alignment in query	End of alignment in query	Start of alignment in subject	End of alignment in subject	evalue	bit score
A. akallopisos	erbb3b gene1	Contig6757	95.625	2560	104	3	847	3406	2552	1	0	4106
A. akallopisos	erbb3b gene2	Contig6757	95.467	2559	106	5	619	3176	2552	3	0	4079
A. akallopisos	erbb3b gene3	Contig34550	96.103	7518	127	18	745	8203	7411	1	0	12306
A. bicintus	erbb3b gene1	Contig6757	95.977	2610	97	3	847	3456	2603	2	0	4228
A. bicintus	erbb3b gene2	Contig6757	95.368	2612	111	5	619	3229	2603	1	0	4152
A. bicintus	erbb3b gene3	Contig34550	95.995	7516	139	17	745	8203	7411	1	0	12267
A. frenatus	erbb3b gene1	Contig6757	97.22	2626	65	3	847	3472	2618	1	0	4401
A. frenatus	erbb3b gene2	Contig6757	96.879	2627	72	5	619	3244	2618	1	0	4355
A. frenatus	erbb3b gene3	Contig34550	96.462	7518	100	18	745	8203	7411	1	0	12428
A. melanopus	erbb3b gene1	Contig6757	96.177	2485	88	2	847	3331	2478	1	0	4051
A. melanopus	erbb3b gene2	Contig6757	96.098	2486	88	4	619	3103	2478	1	0	4037
A. melanopus	erbb3b gene3	Contig34550	95.941	7465	136	19	799	8203	7358	1	0	12163
A. nigripes	erbb3b gene1	Contig6757	96.155	2601	92	3	847	3447	2593	1	0	4234
A. nigripes	erbb3b gene2	Contig6757	95.772	2602	100	5	619	3219	2593	1	0	4184
A. nigripes	erbb3b gene3	Contig34550	95.822	7516	152	17	745	8203	7411	1	0	12209
A. ocellaris	erbb3b gene1	Aoce|jg15503 (chr5)	95.561	9687	320	26	665	10278	25803688	25813337	0	15513
A. ocellaris	erbb3b gene2	Aoce|jg15503 (chr5)	95.361	4592	142	9	1	4591	25803300	25807821	0	7345
A. ocellaris	erbb3b gene3	Aoce|jg15504 (chr5)	95.995	9763	220	27	571	10220	25828631	25838335	0	15877
A. percula	erbb3b gene1	ENSAPET00000023549 (chr6)	95.509	9687	307	24	665	10283	29618884	29628510	0	15516
A. percula	erbb3b gene2	ENSAPET00000023549 (chr6)	95.102	4594	133	10	1	4592	29618498	29623001	0	7309
A. percula	erbb3b gene3	ENSAPET00000023549 (chr6)	94.954	9869	229	41	1	9673	29636189	29645984	0	15611
A. perideraion	erbb3b gene1	Contig6757	96.136	2536	90	3	847	3382	2528	1	0	4126
A. perideraion	erbb3b gene2	Contig6757	95.743	2537	98	5	619	3154	2528	1	0	4075
A. perideraion	erbb3b gene3	Contig34550	95.898	7436	139	18	818	8194	7329	1	0	12104
A. polymnus	erbb3b gene1	Contig6757	96	2625	96	4	847	3470	2617	1	0	4251
A. polymnus	erbb3b gene2	Contig6757	95.735	2626	101	6	619	3242	2617	1	0	4214
A. polymnus	erbb3b gene3	Contig34550	95.844	7507	150	18	745	8194	7403	2	0	12197
A. sebae	erbb3b gene1	Contig6757	95.738	2534	100	3	847	3380	2527	2	0	4077
A. sebae	erbb3b gene2	Contig6757	95.542	2535	103	5	619	3152	2527	2	0	4049
A. sebae	erbb3b gene3	Contig34550	95.982	7516	140	18	745	8203	7411	1	0	12258
P. biaculeatus	erbb3b gene1	Contig6757	95.416	2596	111	3	847	3442	2588	1	0	4140
P. biaculeatus	erbb3b gene2	Contig6757	94.956	2597	121	5	619	3214	2588	1	0	4080
P. biaculeatus	erbb3b gene3	Contig34550	94.55	7504	245	18	748	8193	7398	1	0	11756
